# Elevated EGR1 Binding at Enhancers in Excitatory Neurons Correlates with Neuronal Subtype-Specific Epigenetic Regulation

**DOI:** 10.1101/2024.11.21.624733

**Authors:** Liduo Yin, Xiguang Xu, Benjamin Conacher, Yu Lin, Gabriela L. Carrillo, Yupeng Cun, Michael A. Fox, Xuemei Lu, Hehuang Xie

## Abstract

Brain development and neuronal cell specification are accompanied with epigenetic changes to achieve diverse gene expression regulation. Interacting with cell-type specific epigenetic marks, transcription factors bind to different sets of cis-regulatory elements in different types of cells. Currently, it remains largely unclear how cell-type specific gene regulation is achieved for neurons. In this study, we generated epigenetic maps to perform comparative histone modification analysis between excitatory and inhibitory neurons. We found that neuronal cell-type specific histone modifications are enriched in super enhancer regions containing abundant EGR1 motifs. Further CUT&RUN data validated that more EGR1 binding sites can be detected in excitatory neurons and primarily located in enhancers. Integrative analysis revealed that EGR1 binding is strongly correlated with various epigenetic markers for open chromatin regions and associated with distinct gene pathways with neuronal subtype-specific functions. In inhibitory neurons, the majority of genomic regions hosting EGR1 binding sites become accessible at early embryonic stages. In contrast, the super enhancers in excitatory neurons hosting EGR1 binding sites gained their accessibility during postnatal stages. This study highlights the significance of transcription factor binding to enhancer regions, which may play a crucial role in establishing cell-type specific gene regulation in neurons.
