## Supplemental Tables for "Elevated EGR1 Binding at Enhancers in Excitatory Neurons Correlates with Neuronal Subtype-Specific Epigenetic Regulation": Table S2. A summary of public datasets used in this study.xlsx

### Sheet: Sheet1
	Table S2. A summary of public datasets used in this study.
	GEO/ Encode Accession	Data Types	Brief Description	Reference
	GSE63137	ChIP-seq	ChIP-seq of exitatory neurons sorted from adult mouse neocortex	Mo et al., Neuron, 2015
	GSE63137	5mC, ATAC-seq and RN-Aseq	MethylC-Seq, ATAC-seq and RNA-seq for EXC, PV and VIP neurons sorted from adult mouse neocortex	Mo et al., Neuron, 2015
	GSE162511	Dip-C seq	Single-cell 3D genome structure of mouse brain	Tan et al., Cell, 2021
	GSE100033	snATAC-seq	Single-nucleus ATAC-seq of mouse forebrain at E12.5, E12.5, E14.5, E15.5, E16.5, P0 and P56	Preissl et al., Nature Neuronscience, 2018
	GSM6043256	spatial-ATAC-seq	spatial-ATAC-seq of P21 mouse brain	Deng et al., Nature, 2022
	None	scRNA-seq	single-cell RNA-seq of developing mouse brain at E12.5, E13.5, E14.5, E15.5, E16.5	Manno et al., Nature, 2021
	GSE204759	scRNA-seq	single-cell RNA-seq of developing mouse brain at P1 and P7	Yuan et al., Nature Neuronscience, 2022
	GSE124952	scRNA-seq	single-cell RNA-seq of developing mouse brain at P21 and P60	Bhattacherjee et al., Nature Communications, 2019
